# Sequential and coordinated control of human plasma cell differentiation by IRF4 and BLIMP1 associated with a discriminating ISRE/EICE motif lexicon

**DOI:** 10.64898/2026.06.15.732353

**Authors:** Louis C. Lau, Sneha Lal, Jingyu Fan, Nicholas A. Pease, Harinder Singh

## Abstract

The transcription factors IRF4 and BLIMP1 (*PRDM1*) promote plasma cell (PC) differentiation by repressing B cell identity genes while inducing the unfolded protein response, ER/Golgi biogenesis, and immunoglobulin secretion. How IRF4 and BLIMP1 partition and coordinate their genomic activities during plasma cell differentiation remains unresolved. Using naïve human B cells and a stepwise *in vitro* differentiation system, we performed CRISPR/Cas9 perturbations of *IRF4* or *PRDM1* in activated B-lineage cells that contained demonstrable plasma cell precursors, followed by single-cell RNA sequencing. Despite their mutually reinforced expression and shared recognition of related IRF-family motifs (ISREs and EICEs), loss of IRF4, but not of BLIMP1, yielded a stunted intermediate with incomplete silencing of B cell identity genes and defective induction of the secretory program. Multiome profiling, base-pair-resolution motif modeling, CUT&RUN, and DNA-binding assays identified non-conserved nucleotides within ISRE/EICE motifs that discriminate IRF4 from BLIMP1 binding. These findings define an ISRE/EICE motif lexicon that predicts differential IRF4 and BLIMP1 occupancy and are consistent with a temporally ordered model, in which IRF4 first acts independently and then in concert with BLIMP1 to promote PC differentiation.
