## Supplementary material for "Sequential and coordinated control of human plasma cell differentiation by IRF4 and BLIMP1 associated with a discriminating ISRE/EICE motif lexicon": Table S1

### Sheet: Sheet1
Table S1. Flow cytometry population definitions (gating hierarchy) and sort-and-reculture statistics
actB
1	2	3	4	5	6	7
FSC/SSC	FSC singlets	SSC singlets	Live	CD20+	CD27lo/-	CD19+
					CD38+/-
PB/prePC
1	2	3	4	5	6	7	8
FSC/SSC	FSC singlets	SSC singlets	Live	CD20-	CD27+	CD102+/-	CD19+
					CD38hi	CD138-
PC
1	2	3	4	5	6	7	8
FSC/SSC	FSC singlets	SSC singlets	Live	CD20-	CD27+	CD102+	CD19+/-
					CD38hi	CD138+
Sort-and-reculture
Donor 1
Analysis timepoint:	D7				D14				D21
D7-sorted population:	ActB		PB		ActB		PB		ActB		PB
Total cells	716949	post-sort	305309	post-sort	1380000	manual	440000	manual	340000	manual	240000	manual
Live cells	607973	0.848	215853	0.707	27187.4	0.019701	22116.2	0.050264	1108.13	0.0032592	6716.28	0.0279845
Number or % of live cells:
PB (CD27+CD38+CD138-)	194.551	0.00032	195549	0.905935	4738.11	0.174276	8016.09	0.362454	262.892	0.23724	955.357	0.142245
PC (CD27+CD38+CD138+)	0	0	11886	0.0550653	2928.73	0.107724	12751	0.576546	467.364	0.42176	5633.31	0.838755
Non-PB/PC (rest of live cells)	607778	0.99968	8418.29	0.039	19520.5	0.718	1349.09	0.061	377.872	0.341	127.609	0.019
						D21 PCs/D7 live cells (PC yield):			0.000768725	(A)	0.0260979	(B)	(D21 PCs generated per D7 sorted cell)
Donor 2						D21 PB/ActB PC yield ratios (B/A):			33.9495	(34x D21 PCs from D7 sorted PB than ActB)
Analysis timepoint:	D7				D14				D21
D7-sorted population:	ActB		PB		ActB		PB		ActB		PB
Total cells	1546208	post-sort	321329	post-sort	1080000	manual	220000	manual	580000	manual	280000	manual
Live cells	1.24934e+06	0.808	228786	0.712	23436.9	0.0217008	19404	0.0882	2211.54	0.003813	13235	0.047268
Number or % of live cells:
PB (CD27+CD38+CD138-)	649.655	0.00052	188394	0.823452	5200.87	0.22191	7030.42	0.362318	607.893	0.274873	2051.17	0.15498
PC (CD27+CD38+CD138+)	0	0	3785.95	0.016548	3939.5	0.16809	11325.8	0.583682	783.166	0.354127	10455.9	0.79002
Non-PB/PC (rest of live cells)	1.24869e+06	0.99948	36605.8	0.16	14296.5	0.61	1047.82	0.054	820.481	0.371	727.927	0.055
						D21 PCs/D7 live cells (PC yield):			0.000626866	(C)	0.0457018	(D)	(D21 PCs generated per D7 sorted cell)
"Total cells" sources:						D21 PB/ActB PC yield ratios (D/C):			72.9053	(73x D21 PCs from D7 sorted PB than ActB)
post-sort: FACS (BD FACSDiva)
manual: trypan blue + hematocytometer cell counting						(E) Mean actB PC yield (A+C)/2:			0.000697796	Sample S.D.:	0.00010031	(per D7 sorted actB)
						(F) Mean PB PC yield (B+D)/2:			0.0358998	Sample S.D.:	0.0138621	(per D7 sorted PB)
						Mean PC yield ratio (F/E):			51.4475	Sample S.D.:	27.5459	(fold-increase in D21 PCs from sorted D7 PB vs. actB)
								Hypothesis: sorted PB PC yield > sorted actB PC yield
				Raw (A, B, C, D)				One-way ratio paired t-test
				F test to compare variances				P value	0.031
				F, DFn, Dfd	19052, 1, 1			P value summary	*
				P value	0.0092			Significantly different (P < 0.05)?	Yes
				P value summary	**			One- or two-tailed P value?	One-tailed
				Significantly different (P < 0.05)?	Yes			t, df	t=10.22, df=1
								Number of pairs	2
				Log-transformed (log[A, B, C, D])
				F test to compare variances				How large is the effect?
				F, DFn, Dfd	7.529, 1, 1			Geometric mean of ratios (B / A)	49.74
				P value	0.445			SD of log(ratios)	0.2347
				P value summary	ns			SEM of log(ratios)	0.166
				Significantly different (P < 0.05)?	No			95% confidence interval	0.3871 to 6390
								R squared (partial eta squared)	0.9905
