## Supplementary material for "Sequential and coordinated control of human plasma cell differentiation by IRF4 and BLIMP1 associated with a discriminating ISRE/EICE motif lexicon": Table S3

### Sheet: Sheet1
Table S3. Cell-state scRNA-seq cell distributions
In vitro-derived scRNA-seq dataset
Cell counts per Leiden cluster
1	4336
3	3616
4	2804
5	2590
6	2187
7	2231
8	2179
9	1787
10	1595
12	1182
13	730
Cell cycling state by cell-type
	G1	G2/M	S
actB	5059	2005	3478
PB/prePC	1070	285	240
PC	12549	280	271
Cell-type counts per HTO
	D7 Donor 1 #1	D7 Donor 1 #2	D19 Donor 1 #1	D19 Donor 1 #2	D19 Donor 2 #1
actB	1129	6229	466	2033	685
PB/prePC	128	610	59	496	302
PC	249	250	1104	4619	6878
Isotyping per HTO
	PC cluster(s)	D7 Donor 1 #1	D7 Donor 1 #2	D19 Donor 1 #1	D19 Donor 1 #2	D19 Donor 2 #1
Mixed	13	18	11	58	242	401
IgM	7	173	30	408	751	869
IgG	4, 8, 9	22	62	417	2331	3938
IgA	6, 12	36	147	221	1295	1670
BMPC scRNA-seq dataset
Cell counts per Leiden cluster
1	6911
2	6899
3	6586
4	6280
5	6533
6	4795
7	4545
8	3670
9	3253
10	3635
12	1449
13	1238
BMPC population numbers
Pop A	4212
Pop B	12815
Pop D	6581
In vitro-derived cell state distribution per HTO
	D7 Donor 1 #1	D7 Donor 1 #2	D19 Donor 1 #1	D19 Donor 1 #2	D19 Donor 2 #1
actB	881	6265	416	1987	750
PB/prePC	348	647	55	354	169
PC	292	386	1220	5197	7474
