## Supplementary material for "Sequential and coordinated control of human plasma cell differentiation by IRF4 and BLIMP1 associated with a discriminating ISRE/EICE motif lexicon": Table S5

### Sheet: Sheet1
Table S6. IRF4 and PRDM1 KO scRNA-seq cell distributions
IRF4/PRDM1 KO scRNA-seq dataset
Cell counts per Leiden cluster
1	3108
2	2603
3	2163
4	2272
5	2019
6	531
7	1297
8	557
9	1110
10	640
11	878
12	827
13	566
14	646
15	467
16	437
17	336
18	372
19	340
Cell cycling state by cell-type
	G1	G2/M	S
actB	10255	1152	1867
PB	16	334	207
PB/prePC	669	47	91
Stunted PC	2593	14	87
PC	3703	16	118
Cell-type counts per HTO
	1	2	3	4	5	6
actB	2427	2487	2034	1305	2192	2829
PB	103	58	18	211	45	122
PB/prePC	112	117	71	110	209	188
Stunted PC	126	1066	102	61	1169	170
PC	1215	62	353	1304	108	795
	HTO assignment
	Donor 1	Donor 2
Control (NTC)	1	4
IRF4 KO	2	5
PRDM1 KO	3	6
