## Supplementary material for "Sequential and coordinated control of human plasma cell differentiation by IRF4 and BLIMP1 associated with a discriminating ISRE/EICE motif lexicon": Table S8

### Sheet: Sheet1
Table S8. TF CUT&RUN summary and OCR-DEG contingency tables
1. BLIMP1 CUT&RUN
Fragments	mean frag size (bp)	q-value cut
54677431	154	0.0001
1. IRF4 CUT&RUN
Fragments	mean frag size (bp)	q-value cut
61214121	165.8	0.0005
2. Overlapping OCRs	IRF4-only OCRs	BLIMP1-only OCRs	TF-bound OCRs	Total OCRs
12258	7452	12212	31922	277385
38.3998	23.3444	38.2557	11.5082
3. Singly bound strict ISREs linked to unique DEGs
EMSA category:	IRF4-only OCR	BLIMP1-only OCR
IRF4-specific	28	1
Not specific	70	17
3. Singly bound strict EICEs linked to unique DEGs
EMSA category:	IRF4-only OCR	BLIMP1-only OCR
IRF4-specific	30	7
Not specific	92	20
3. Singly bound strict ISREs linked to unique DEGs
EMSA category:	IRF4-only OCR	BLIMP1-only OCR
BLIMP1 binding-competent	53	16
Not competent	45	2
3. Singly bound strict EICEs linked to unique DEGs
EMSA category:	IRF4-only OCR	BLIMP1-only OCR
BLIMP1 binding-competent	81	19
Not competent	41	8
	4. OCR-DEG associations
	IRF4 KO		PRDM1 KO
Total DEGs:	1400		429
Regulated by (strict):	ISRE	EICE	ISRE	EICE
Activated:	38	29	12	13
Repressed:	164	179	73	80
Total:	202	208	85	93
Regulated by:	ISRE	EICE	ISRE	EICE
DEGs (%)	14.4286	14.8571	19.8135	21.6783
